# BCL-X_L_ Dependence is a Subtype Agnostic Actionable Feature of Difficult-to-Treat Kidney Cancers

**DOI:** 10.64898/2025.12.10.693422

**Authors:** Tupa Basuroy, Treg Grubb, Ananthan Sadagopan, Xingping Qin, Kylee Madison, Autumn Hall, Belinda Willard, Sakari Vanharanta, Kristopher A. Sarosiek, Srinivas R. Viswanathan, Abhishek A. Chakraborty

## Abstract

The BCL-X_L_ anti-apoptotic protein is a clear cell Renal Cell Carcinoma (ccRCC) dependency; however, the mechanism of this dependence and its relevance in other aggressive kidney cancer contexts, including metastatic and/or rare RCC subtypes [e.g., Fumarate Hydratase (FH)-deficient and sarcomatoid RCCs], is unknown. Computational predictions, using a machine learning model trained on the human RCC TCGA dataset, and cell-based validations, confirmed BCL-X_L_ dependence in all RCC subtypes. Remarkably, cell state changes, ‘anoikis’ programs, inflammatory state, and metabolic perturbations (e.g., fumarate production in FH-deficient RCCs) independently conferred increased BCL-X_L_ dependence. Correlation studies revealed that increased AMPK isoform 2 (*PRKAA2*) expression is a kidney-specific biomarker of BCL-X_L_ dependence. Indeed, pharmacological AMPK activation sensitized RCCs to BCL-X_L_ blockade. Finally, using functional studies, we developed a multivariate model that accurately predicted BCL-X_L_ dependence in RCC. Our studies offer biomarkers for patient stratification and credential BCL-X_L_ as a subtype agnostic vulnerability in difficult-to-treat RCCs.
