## Supplementary Table 1 for "BCL-X_L_ Dependence is a Subtype Agnostic Actionable Feature of Difficult-to-Treat Kidney Cancers"

### Sheet: Heatmap
	Protein	Unt	TGFb	Normalized	log2fc
	ZFC3H1	96498	1.40858e+06	14.5969	3.86759
	MTREX	130940	833992	6.36929	2.67113
	MYCBP	275603	1.06725e+06	3.8724	1.95323
	BUB3	24970.6	69766.2	2.79393	1.4823
	BCL2L11	245495	453201	1.84607	0.884454
	YTHDF1	2.42161e+06	4.08609e+06	1.68734	0.754754
	YBX1	576264	890736	1.54571	0.628269
	MAVS	28635.8	43959.1	1.53511	0.618339
	VAC14	535656	567667	1.05976	0.0837383
	BAX	5.67834e+06	4.74981e+06	0.836479	-0.257598
	NFIA	7.49797e+06	6.25358e+06	0.834036	-0.261818
	BAD	3.99057e+07	2.56813e+07	0.643549	-0.635879
	BAK1	2.61067e+06	1.60902e+06	0.616326	-0.698236
	BCL2L1	3.77898e+07	1.87694e+07	0.496679	-1.00962
	YBX3	16769.9	8110.13	0.483612	-1.04808
	GPAA1	307808	138325	0.449389	-1.15396
	BBC3	2.71294e+06	999410	0.368387	-1.44071
	CREBZF	1.68797e+06	614059	0.363786	-1.45884
	MTHFD1	431405	146089	0.338635	-1.5622
	CFAP410	417970	109772	0.26263	-1.92889
	CLPB	2.44281e+06	612174	0.250602	-1.99653
	BID	1.89506e+06	193126	0.10191	-3.29463
