## Supplementary Table 5 for "BCL-X_L_ Dependence is a Subtype Agnostic Actionable Feature of Difficult-to-Treat Kidney Cancers"

### Sheet: depmap_predictability_data_BCL2
screen	model	modelCorrelation	feature	featureImportance	featureCorrelation	featureType
CRISPR (DepMap Public 25Q2+Score, Chronos)	Core Omics	0.488643	BCL2L1	0.195796	-0.385684	Expression
CRISPR (DepMap Public 25Q2+Score, Chronos)	Core Omics	0.488643	MCL1	0.0400696	0.192837	Expression
CRISPR (DepMap Public 25Q2+Score, Chronos)	Core Omics	0.488643	PMAIP1	0.0130561	-0.180167	Expression
CRISPR (DepMap Public 25Q2+Score, Chronos)	Core Omics	0.488643	MYZAP	0.0115679	-0.213647	Expression				Feature	Correlation	Type
CRISPR (DepMap Public 25Q2+Score, Chronos)	Core Omics	0.488643	SULT1A3	0.011216	-0.161267	Expression				BCL2L1	-0.3857	Expression
CRISPR (DepMap Public 25Q2+Score, Chronos)	Core Omics	0.488643	GTF2IRD1	0.00844554	-0.179712	Expression				MCL1	0.1928	Expression
CRISPR (DepMap Public 25Q2+Score, Chronos)	Core Omics	0.488643	RBCK1	0.00793365	-0.217895	Expression				PMAIP1	-0.1802	Expression
CRISPR (DepMap Public 25Q2+Score, Chronos)	Core Omics	0.488643	PHTF2	0.00780112	0.165685	Expression				MYZAP	-0.2136	Expression
CRISPR (DepMap Public 25Q2+Score, Chronos)	Core Omics	0.488643	ScreenROCAUC	0.0044261	0.157361	Confounders				SULT1A3	-0.1613	Expression
CRISPR (DepMap Public 25Q2+Score, Chronos)	Core Omics	0.488643	HDHD5	0.0044049	0.176274	Expression				GTF2IRD1	-0.1797	Expression
CRISPR (DepMap Public 25Q2+Score, Chronos)	Related	0.521143	BCL2L1	0.214346	-0.385684	Expression				RBCK1	-0.2179	Expression
CRISPR (DepMap Public 25Q2+Score, Chronos)	Related	0.521143	MCL1	0.0738005	0.192837	Expression				PHTF2	0.1657	Expression
CRISPR (DepMap Public 25Q2+Score, Chronos)	Related	0.521143	PMAIP1	0.0337533	-0.180167	Expression				HDHD5	0.1763	Expression
CRISPR (DepMap Public 25Q2+Score, Chronos)	Related	0.521143	BCL2L1	0.0282684	-0.27696	Copy num.
CRISPR (DepMap Public 25Q2+Score, Chronos)	Related	0.521143	ScreenDoublingTime	0.0239354	-0.122176	Confounders
CRISPR (DepMap Public 25Q2+Score, Chronos)	Related	0.521143	CFLAR	0.0169234	-0.0912039	Expression
CRISPR (DepMap Public 25Q2+Score, Chronos)	Related	0.521143	BCL2	0.0138657	0.206635	Expression
CRISPR (DepMap Public 25Q2+Score, Chronos)	Related	0.521143	BBC3	0.01339	-0.0935958	Expression
CRISPR (DepMap Public 25Q2+Score, Chronos)	Related	0.521143	ScreenROCAUC	0.0122383	0.157361	Confounders
CRISPR (DepMap Public 25Q2+Score, Chronos)	Related	0.521143	HNF4A	0.0112872	-0.220039	Expression
CRISPR (DepMap Public 25Q2+Score, Chronos)	DNA-based	0.275458	ScreenDoublingTime	0.0893875	-0.122176	Confounders
CRISPR (DepMap Public 25Q2+Score, Chronos)	DNA-based	0.275458	ScreenROCAUC	0.0721503	0.157361	Confounders
CRISPR (DepMap Public 25Q2+Score, Chronos)	DNA-based	0.275458	ScreenFPR	0.0346281	-0.174224	Confounders
CRISPR (DepMap Public 25Q2+Score, Chronos)	DNA-based	0.275458	FBXW7	0.0265216	-0.152674	Hot. Mut.
CRISPR (DepMap Public 25Q2+Score, Chronos)	DNA-based	0.275458	Bowel	0.0207286	-0.202682	Lineage
CRISPR (DepMap Public 25Q2+Score, Chronos)	DNA-based	0.275458	C2CD4D	0.0191702	0.145082	Copy num.
CRISPR (DepMap Public 25Q2+Score, Chronos)	DNA-based	0.275458	Colorectal Adenocarcinoma	0.0191531	-0.202682	Lineage
CRISPR (DepMap Public 25Q2+Score, Chronos)	DNA-based	0.275458	REXO5	0.0117344	-0.155562	Dam. Mut.
CRISPR (DepMap Public 25Q2+Score, Chronos)	DNA-based	0.275458	Melanoma	0.01083	0.158123	Lineage
CRISPR (DepMap Public 25Q2+Score, Chronos)	DNA-based	0.275458	FHIT	0.00803689	0.136204	Copy num.
RNAi (Achilles+DRIVE+Marcotte, DEMETER2)	Core Omics	0.49007	BCL2L1	0.167163	-0.401617	Expression
RNAi (Achilles+DRIVE+Marcotte, DEMETER2)	Core Omics	0.49007	CPA3	0.0201875	-0.208817	Expression
RNAi (Achilles+DRIVE+Marcotte, DEMETER2)	Core Omics	0.49007	PDZK1IP1	0.0136188	-0.294179	Expression
RNAi (Achilles+DRIVE+Marcotte, DEMETER2)	Core Omics	0.49007	FOXB1	0.0128091	-0.219626	Expression
RNAi (Achilles+DRIVE+Marcotte, DEMETER2)	Core Omics	0.49007	HEPH	0.0124245	-0.207583	Expression
RNAi (Achilles+DRIVE+Marcotte, DEMETER2)	Core Omics	0.49007	DPP4	0.0112856	-0.310257	Expression
RNAi (Achilles+DRIVE+Marcotte, DEMETER2)	Core Omics	0.49007	TRIM15	0.0111859	-0.298219	Expression
RNAi (Achilles+DRIVE+Marcotte, DEMETER2)	Core Omics	0.49007	TLDC2	0.0106861	-0.250852	Expression
RNAi (Achilles+DRIVE+Marcotte, DEMETER2)	Core Omics	0.49007	PMAIP1	0.00989408	-0.246095	Expression
RNAi (Achilles+DRIVE+Marcotte, DEMETER2)	Core Omics	0.49007	MCL1	0.00836297	0.210217	Expression
RNAi (Achilles+DRIVE+Marcotte, DEMETER2)	Related	0.455293	BCL2L1	0.2128	-0.401617	Expression
RNAi (Achilles+DRIVE+Marcotte, DEMETER2)	Related	0.455293	MCL1	0.0375089	0.210217	Expression
RNAi (Achilles+DRIVE+Marcotte, DEMETER2)	Related	0.455293	PMAIP1	0.0288374	-0.246095	Expression
RNAi (Achilles+DRIVE+Marcotte, DEMETER2)	Related	0.455293	SSMD	0.0238294	-0.0816193	Confounders
RNAi (Achilles+DRIVE+Marcotte, DEMETER2)	Related	0.455293	PARK7	0.0229937	0.131463	Expression
RNAi (Achilles+DRIVE+Marcotte, DEMETER2)	Related	0.455293	CTNNB1	0.0168247	0.0734072	Expression
RNAi (Achilles+DRIVE+Marcotte, DEMETER2)	Related	0.455293	BCL2L12	0.0163887	0.0468947	Expression
RNAi (Achilles+DRIVE+Marcotte, DEMETER2)	Related	0.455293	VRK2	0.0130884	-0.0913202	Expression
RNAi (Achilles+DRIVE+Marcotte, DEMETER2)	Related	0.455293	CFLAR	0.0123842	-0.163824	Expression
RNAi (Achilles+DRIVE+Marcotte, DEMETER2)	Related	0.455293	BCL2	0.00947215	0.218296	Expression
RNAi (Achilles+DRIVE+Marcotte, DEMETER2)	DNA-based	0.133029	SSMD	0.184496	-0.0816193	Confounders
RNAi (Achilles+DRIVE+Marcotte, DEMETER2)	DNA-based	0.133029	C1orf56	0.0558947	0.178539	Copy num.
RNAi (Achilles+DRIVE+Marcotte, DEMETER2)	DNA-based	0.133029	CTSS	0.0516849	0.184796	Copy num.
RNAi (Achilles+DRIVE+Marcotte, DEMETER2)	DNA-based	0.133029	ENSA	0.0465741	0.184952	Copy num.
RNAi (Achilles+DRIVE+Marcotte, DEMETER2)	DNA-based	0.133029	ECM1	0.0456813	0.17667	Copy num.
RNAi (Achilles+DRIVE+Marcotte, DEMETER2)	DNA-based	0.133029	MCL1	0.0456689	0.176585	Copy num.
RNAi (Achilles+DRIVE+Marcotte, DEMETER2)	DNA-based	0.133029	VHL	0.0446931	-0.12955	Dam. Mut.
RNAi (Achilles+DRIVE+Marcotte, DEMETER2)	DNA-based	0.133029	GOLPH3L	0.0414468	0.187341	Copy num.
RNAi (Achilles+DRIVE+Marcotte, DEMETER2)	DNA-based	0.133029	CTSK	0.0410871	0.177499	Copy num.
RNAi (Achilles+DRIVE+Marcotte, DEMETER2)	DNA-based	0.133029	ADAMTSL4	0.0396014	0.173392	Copy num.
